# *Treponema pallidum* periplasmic and membrane proteins are recognized by circulating and skin CD4+ T cells

**DOI:** 10.1101/2024.02.27.581790

**Authors:** Tara B. Reid, Charmie Godornes, Victoria L. Campbell, Kerry J. Laing, Lauren C. Tantalo, Alloysius Gomez, Thepthara N. Pholsena, Nicole A. P. Lieberman, Taylor M. Krause, Victoria I. Cegielski, Lauren A. Culver, Nhi Nguyen, Denise Q. Tong, Kelly L. Hawley, Alexander L. Greninger, Lorenzo Giacani, Caroline E. Cameron, Julia C. Dombrowski, Anna Wald, David M. Koelle

**Affiliations:** Department of Medicine, University of Washington School of Medicine, Seattle, WA, USA; Department of Biochemistry and Microbiology, University of Victoria, BC, Canada; Department of Laboratory Medicine and Pathology, University of Washington, Seattle, WA, USA; University of Missouri-Kansas City School of Medicine, Kansas City, MO, USA; Department of Medicine and Pediatrics, UConn Health, Farmington, CT, USA; Division of Infectious Diseases, Connecticut Children’s, Hartford CT, US; Vaccine and Infectious Diseases Division, Fred Hutchinson Cancer Center, Seattle, WA, USA; Department of Global Health, University of Washington, Seattle, WA, USA; Department of Epidemiology, University of Washington School of Medicine, Seattle, WA, USA; Benaroya Research Institute, Seattle, WA, USA

**Keywords:** syphilis, secondary syphilis, CD4+ T cell, vaccine, tissue resident memory T cell, interferon gamma

## Abstract

**Background:** Histologic and serologic studies suggest the induction of local and systemic *Treponema pallidum* (*Tp*)-specific CD4+ T cell responses to *Tp* infection. We hypothesized that *Tp*-specific CD4+ T cells are detectable in blood and in the skin rash of secondary syphilis and persist in both compartments after treatment.

**Methods:** PBMC collected from 67 participants were screened by IFNγ ELISPOT response to *Tp* sonicate. *Tp*-reactive T cell lines from blood and skin were probed for responses to 88 recombinant *Tp* antigens. Peptide epitopes and HLA class II restriction were defined for selected antigens.

**Results:** We detected CD4+ T cell responses to *Tp* sonicate ex vivo. Using *Tp*-reactive T cell lines we observed recognition of 14 discrete proteins, 13 of which localize to bacterial membranes or the periplasmic space. After therapy, *Tp*-specific T cells persisted for at least 6 months in skin and 10 years in blood.

**Conclusions:** *Tp* infection elicits an antigen-specific CD4+ T cell response in blood and skin. *Tp*-specific CD4+ T cells persist as memory in both compartments long after curative therapy. The *Tp* antigenic targets we identified may be high priority vaccine candidates.
