## Supplementary Table 5 for "*Treponema pallidum* periplasmic and membrane proteins are recognized by circulating and skin CD4+ T cells"

### Sheet: Sheet1
Supplementary Table 5. TCL proliferative responses to antigens normalized as median absolute deviation above median negative control proliferative response
	Participant T Cell line
	01 Day 0 PBMCb		02 Day 0 PBMC		05 Day 0 PBMC		07 Day 0 PBMC		11 Day 0 PBMC		12 Day 0 PBMC		14 Day 0 PBMC		14 Day 0 Skin		14 Day 30 PBMC		14 Day 30 Skin		14 Day 180 PBMC		14 Day 180 Skin		17 Day 0 PBMC		17 Day 0 Skin		17 Day 30 PBMC		17 Day 30 Skin		17 Day 180 PBMC		17 Day 180 Skin		17 Day 480 PBMC
Antigena	REP 1	REP 2	REP 1	REP 2	REP 1	REP 2	REP 1	REP 2	REP 1	REP 2	REP 1	REP 2	REP 1	REP 2	REP 1	REP 2	REP 1	REP 2	REP 1	REP 2	REP 1	REP 2	REP 1	REP 2	REP 1	REP 2	REP 1	REP 2	REP 1	REP 2	REP 1	REP 2	REP 1	REP 2	REP 1	REP 2	REP 1	REP 2
Tp0009	1.64185	1.09211	0.350987	1.86315	-0.553459	0.297203	0.803145	2.23453	0.278693	-0.52781	-3.08204	-1.78391	0.777721	0.409933	0.312797	0.605377	0.364814	2.11575	-0.1037	2.29033	0.806687	1.05154	1.31649	1.29844	0.10587	0.921215	0.0284632	1.03873	-0.317078	-1.68851	-0.623535	0.291933	0.463892	-0.275259	0.534243	-0.718348	-0.793166	2.28029
Tp0017	1.76568	2.38507	-0.669568	-0.402186	-1.0625	-0.799491	0.356415	0.467587	1.05336	0.832134	0.499536	0.0069334	0.767465	0.210366	1.48453	0.238346	2.25933	-0.10264	1.23314	-0.48092	0.313688	1.06257	1.02601	-1.19431	-1.13739	-0.681175	-0.770656	-0.969975	1.4512	1.43063	3.54257	-1.177	-1.32917	-0.701187	-1.15317	-1.31537	3.47728	2.57554
Tp0061	1.01267	0.675423	-0.784246	0.747364	1.33386	1.33386	0.744213	0.542963	0.4044	0.629117	-0.626219	-0.405858	0.504667	-1.05314	0.842194	0.919638	0.203319	-0.17962	-0.21502	-0.2806	-1.41027	0.551313	1.56881	0.357889	1.27939	2.4478	2.77787	-1.51386	-1.4183	-3.2465	-0.0328569	-0.684615	-0.997262	-0.640233	-0.723955	-0.510441	0.601019	1.69192
Tp0076	1.90418	1.21032	-0.0667621	0.87843	-0.553459	3.49306	1.91119	-0.394062	0.639622	0.500761	0.543507	-0.734215	-0.99983	0.813285	-0.02592	-0.73773	-0.09941	-0.11561	-0.43571	0.033046	0.335297	1.52567	1.14752	1.35211	0.12875	-0.340281	0.725475	0.158606	1.89807	0.181794	0.724966	-0.242943	-1.38404	0.810998	1.1929	-0.352002	1.5479	-1.37039
Tp0119	2.32424	2.17824	-1.2977	-0.453625	-1.49453	-0.553459	1.70875	0.439087	0.0964144	0.446211	0.440893	-0.255252	0.432121	-0.28031	-0.4819	-0.56217	-2.29756	-0.03082	0.178389	-0.52753	0.684448	0.181004	1.81969	0.708531	-1.28214	0.262354	-1.18849	1.90233	1.76319	2.29221	0.15653	-1.177	0.315142	-1.26293	-0.40506	-0.113555	2.19983	-3.4414
Tp0126	1.73094	1.85334	0.272357	2.63798	-1.20114	1.29738	1.03125	-0.136168	0.941532	0.463052	-0.879861	-0.525557	-0.2961	-0.56364	0.765212	0.619786	0.912456	1.81026	0.679486	0.283542	-0.00897	1.20101	0.527694	0.444665	0.262354	0.326913	-0.845021	2.42927	1.66234	1.80584	1.53952	-1.177	1.28945	-1.73431	0.573807	0.115727	-1.52107	-0.292482
Tp0131	2.11138	1.56924	3.81498	3.33519	1.68066	3.79026	2.02343	-0.152311	1.15649	0.470205	1.08464	0.152054	-0.73746	-0.08556	-0.02341	1.43866	1.18979	0.075845	0.482316	2.90852	0.706923	0.557489	1.47182	2.77985	2.13489	1.27939	-0.746584	0.798223	0.59147	1.32601	-1.30116	-0.318398	-0.443445	-0.556285	0.219065	-0.220903	1.74419	-0.468288
Tp0136	0.694287	0.718018	2.91098	3.34826	-0.10445	0.952326	-0.0333661	0.313034	0.56206	0.384259	0.518848	1.60668	-0.17063	0.438004	-0.35168	1.1637	3.12337	2.52271	0.897642	0.815412	0.324532	0.715265	2.97153	1.50469	-0.209297	0.43141	-0.576308	0.783924	-0.912279	-1.50671	-1.4339	-0.623535	-0.574531	0.89799	-0.591846	-0.723955	0.820633	-0.39672
Tp0155	2.16027	1.86432	2.51719	1.34797	0.572902	0.297203	-0.330287	0.0281433	0.112079	0.160998	2.14603	1.90559	0.545782	1.20417	-0.84098	-1.26556	1.58794	0.848651	-0.1037	2.37622	-1.60656	-0.97457	1.36967	0.527694	0.648828	-0.477475	-0.693657	-0.528431	1.87047	0.0873552	0.923187	1.82068	-0.0405062	-0.286498	-0.746678	0.908108	-0.0943206	-0.813422
Tp0163	2.52298	1.20971	-1.84209	-1.02902	-1.34502	-3.57113	0.748179	1.16655	0.108961	0.187743	-1.04587	-1.3367	1.37653	-0.18763	0.293909	0.711228	-0.80309	1.22471	2.23024	0.373187	-0.31791	-0.53179	-0.94581	2.17264	-1.10231	-2.29332	-1.04682	-0.407077	-1.76738	-3.2553	-0.564334	-1.09846	-0.810523	-1.15414	-0.447725	-0.0605918	1.1542	-1.79043
Tp0171	1.13564	1.53288	1.53062	0.747364	-0.211842	-1.20114	2.5148	2.34094	1.37432	1.03018	-0.453947	-0.837567	0.518922	1.90339	-0.68768	-0.85398	-0.70643	1.67741	-0.05673	-0.26725	-0.18051	-0.56407	0.828023	1.42142	-0.0595609	1.34	0.588674	-0.129106	1.45832	0.796067	-0.653833	-0.564334	-1.41848	-0.399864	-0.301431	-0.679896	-1.09007	0.511056
Tp0177	0.901229	0.469824	1.18114	1.23788	2.53795	1.68066	1.26946	0.932478	1.00658	-0.473446	-1.11385	1.00293	2.21675	1.11324	-1.26556	-0.88059	-0.63893	-0.63174	-0.4657	-1.48552	0.692916	1.98911	0.071262	1.96617	1.90987	1.20179	-0.528431	-0.060318	1.06098	-0.111819	-0.194234	3.29256	-1.61741	-0.174516	0.166171	-0.175998	0.797013	0.0915118
Tp0214	2.05786	1.03838	1.45382	-0.205541	1.47639	1.14787	0.540836	0.760045	-0.449453	1.01765	1.23546	-0.402188	2.31246	0.203911	-0.45259	-0.51223	-3.03244	1.06264	0.514371	0.934139	0.387989	0.675932	0.658574	4.82432	-0.394381	-0.209297	1.21787	1.65138	2.30945	0.896169	-0.267767	1.40818	-1.4816	-0.42129	-0.596831	-1.10411	0.280587	-0.560229
Tp0216	1.27888	0.498806	-0.158499	-0.453625	0.101664	-0.863563	0.528043	0.853275	1.8933	0.797289	-1.11843	0.167439	-1.28469	1.73423	0.279909	-0.8942	0.645674	1.24711	2.07152	0.424533	0.971959	-1.1964	0.297784	-0.34932	0.724007	-0.867966	-1.13489	1.49776	-0.502499	-1.7812	-0.123409	0.273164	-0.965172	0.365225	-0.824016	-1.34495	-0.733207	-0.693893
Tp0248	2.10282	1.47255	-0.253401	2.19967	3.38861	1.1858	1.49276	1.85341	1.66677	0.436491	0.782718	-0.101382	-0.48969	-0.88394	-0.18254	-0.68768	-1.80317	0.41673	1.2769	-0.03378	1.04932	0.095344	2.24052	2.16109	0.41081	0.797284	2.25689	0.0766354	2.17663	1.27197	0.235066	0.664366	-1.26968	-1.55701	0.695097	-0.392582	-1.22695	0.136218
Tp0249	1.82118	2.25696	5.55801	5.26222	-0.92873	-0.799491	1.83299	1.24282	0.431604	0.876631	0.991084	0.133494	0.954181	0.679845	-0.38149	0.19857	1.55406	0.78655	0.188256	-0.15217	2.03682	1.5433	1.48832	1.42142	0.0595609	-0.534227	-0.0842746	-0.407077	2.44388	1.59528	0.116025	1.17503	-2.47786	-0.573453	-0.538476	0.913053	-0.523112	-0.39672
Tp0257	1.87057	1.42593	-0.351692	1.15232	-0.322348	-0.613495	0.57468	-0.788872	0.239667	0.491434	0.940853	0.423938	1.26788	-0.22775	0.454993	0.726097	0.134539	0.802437	1.70058	0.128067	0.291763	-0.24763	3.31837	2.41064	1.39937	-0.563026	-0.670661	-0.949614	1.46209	1.03185	0.989306	0.196198	-0.186119	-1.29541	-0.465275	0.228409	-0.793166	-1.59936
Tp0277	0.859713	1.49294	1.29347	0.87843	0.788336	1.5457	-2.12746	0.15227	0.374072	2.19148	-0.681762	0.700622	1.19123	0.923025	1.01291	0.341199	-0.77185	0.467224	1.1152	0.769213	2.20558	1.51109	0.962255	0.962255	-0.260982	-1.06765	-0.636749	0.769502	1.83536	1.64344	1.54926	1.69876	-0.898655	-0.980828	-1.09614	-0.596831	-1.29781	-0.523112
Tp0292	1.76145	1.71034	-1.02902	1.20965	1.07085	0.746213	1.92182	-0.28759	0.738395	1.3402	0.117945	-0.487668	0.342142	-0.82921	-0.33715	0.915419	0.118368	0.829265	1.96277	1.65647	0.425483	1.06915	0.851056	1.28021	0.43141	0.173973	-0.0327954	1.08334	2.76839	1.97392	-0.780034	0.601796	0.680415	-0.384552	0.471108	-0.0697514	1.80403	0.484847
Tp0313	2.07046	2.03758	1.03394	3.28226	0.297203	1.29738	1.14068	0.572576	0.118294	0.586244	0.279046	-2.21223	-1.51745	1.31459	1.42328	-0.16761	1.03787	1.3017	0.568885	1.56418	0.280678	0.835106	0.581119	2.41064	-0.287174	2.85719	2.97766	1.07733	-1.5121	-1.91652	-0.0550984	0.383129	1.0044	-0.493133	0.190535	-0.510441	-0.379092	1.42555
Tp0315	1.57797	1.43281	0.713599	0.813678	0.101664	1.71367	1.31877	-0.53824	0.944861	1.03485	-0.681762	-0.833369	-0.39305	-0.93477	0.601737	-0.46503	0.192338	-0.30629	0.355678	0.606657	1.14175	0.887905	1.22446	0.633101	1.71897	-0.158519	0.0397037	-0.170932	1.82916	-0.266139	-1.09846	-0.535403	-0.481759	0.46094	0.827074	-0.474159	1.65656	-0.597812
Tp0324	0.645602	1.15864	-1.02902	2.31597	-1.49453	0.4832	2.90323	5.44815	1.08814	0.512328	0.671908	-0.0913827	-2.27379	-0.18574	-0.26795	1.17755	-2.12191	0.244816	0.606657	-1.11815	0.188912	0.591007	2.19554	1.47182	-1.99364	-2.04148	-0.441571	-1.46726	1.44324	0.21161	0.291933	-0.396935	0.576202	-0.412294	-0.235105	1.34697	0.363974	-0.158925
Tp0326	1.9925	1.60141	-1.02902	-0.669568	-0.613495	-0.436152	0.667815	-0.0127186	1.60757	1.66387	3.28531	3.97037	2.46466	3.13754	0.648432	1.00348	1.98476	2.9155	1.07875	2.65109	4.34327	3.87221	1.47793	3.36	0.921215	2.2685	-1.6212	-0.544238	1.72334	0.842816	0.601796	1.95903	0.947978	0.805717	-0.126404	-0.34012	-1.13501	0.0613313
Tp0327	0.677666	0.610302	0.713599	-0.726309	0.911985	1.03175	2.0183	-0.438357	0.888828	-0.348752	1.98138	1.05686	-0.32059	-0.20369	0.041746	-0.94754	1.28518	1.29744	0.939158	1.02805	-0.25292	0.356597	0.710813	1.62544	-0.0595609	0.12875	0.127007	-0.85137	2.16434	0.657506	1.44955	0.61763	-0.89237	0.4438	0.944656	-0.260416	-0.175297	-0.326825
Tp0369	1.26964	1.27714	4.14643	2.56961	1.90592	3.80928	1.75964	0.159553	0.455861	0.712898	2.4759	2.27891	0.341168	-1.20591	0.041746	0.481595	1.87229	0.681903	1.02922	-0.46722	0.026617	0.035383	1.492	0.951817	-0.340281	1.10584	0.295453	0.471715	1.48419	1.88659	0.435842	-0.318398	-0.247424	-0.458177	-0.543221	0.102739	-0.309604	0.308642
Tp0398	0.713758	1.87213	0.272357	2.23899	-1.0625	0.703618	1.74841	1.04023	1.30138	0.436491	-1.82368	-0.322507	0.601388	0.677181	0.1237	-0.17057	-0.25762	1.26976	-0.16453	2.60803	0.895298	1.80834	1.74924	1.14752	0.667807	0.972747	0.722994	-0.795079	2.16868	0.802773	-0.218434	1.25593	0.184788	-2.10209	-1.32514	-1.11213	0.223674	-1.59936
Tp0400	0.258231	0.548892	0.87843	0.108018	1.61378	1.26055	1.10583	0.0983035	1.28218	0.470205	-0.369351	-0.681762	0.729923	1.3269	0.433105	0.305976	0.490011	-0.0919	-0.71185	0.553509	0.239317	-0.99185	0.851056	1.33438	4.33387	0.390063	0.272868	-0.307665	2.84105	2.41543	0.0108695	1.85414	-0.504569	-1.44203	-0.487622	0.472964	-1.20369	-0.0467677
Tp0403	2.07895	1.25418	1.4014	0.464874	2.20625	0.616974	1.1614	1.50655	0.763412	1.02862	-0.158645	0.23126	0.662476	-2.24737	0.783141	0.551679	0.07193	0.104944	0.769213	1.5402	0.626736	1.52567	3.69736	2.07823	-0.651182	0.851048	1.28483	0.0656412	1.83613	0.967488	1.46991	0.61763	0.780237	-1.70354	2.85652	-0.452086	0.12139	-0.733207
Tp0421	1.31989	0.452767	0.108018	-1.84209	0	0.788336	0.83602	3.1379	1.3278	1.02393	0.273111	-0.279866	1.20633	1.96177	1.47793	0.512136	-0.17066	0.735317	-0.69413	0.68658	-0.45098	-1.87905	-0.2252	0.297784	2.74864	1.39937	-0.235699	1.43571	0.171451	-0.0652592	2.35506	1.82068	-0.164305	-0.364472	-0.769889	0.0436577	0.165656	-0.0783854
Tp0433	0.789878	0.395335	0.311953	0.150032	0.0511709	0.437544	0.807032	1.30079	0.142864	0.321932	-1.48236	-0.940026	1.08744	0.392038	0.311097	-0.88059	-0.20792	-0.25996	-0.21502	-0.33518	0.462059	1.55441	4.11711	1.56881	-0.651182	2.41695	-1.21991	-0.344843	1.67356	0.664898	0.328932	-0.623535	-0.20952	-2.47921	-0.787632	-0.86167	-0.813422	-2.02489
Tp0435	0.936369	1.01502	7.93928	7.38543	2.05904	0.616974	5.97142	1.83845	1.8351	1.72436	1.60864	4.47577	1.5404	2.609	-0.4819	0.94043	2.13792	2.03109	-0.55942	1.90373	0.065664	1.05816	0.940523	4.66724	-1.55428	0.591133	1.16535	-0.990586	2.05084	2.2982	1.68975	0.882397	-0.00532824	-0.733507	-0.220903	-0.94806	-0.733207	-1.87621
Tp0453	2.41294	1.2149	-2.0197	-3.27663	-2.0695	-1.2724	0.224289	0.896914	1.39579	1.2469	-0.681762	-0.0353001	0.047128	1.66923	0.528171	0.399967	1.26873	0.687536	2.22256	1.24297	2.03682	-0.52541	4.12964	0.73303	-1.80982	1.04006	0.398005	0.556083	1.97618	0.290415	-1.177	-1.3444	-1.45021	-0.418787	-1.02698	-1.90969	-1.67975	-3.54101
Tp0479	0.360286	0.887006	1.06402	-0.453625	0.297203	4.51694	0.540836	0.791454	0.586244	0.474952	-0.210036	0.775111	-3.42095	0.540152	-1.10269	-0.33355	-2.45663	-0.24129	-0.22791	0.236648	-0.16045	0.827409	-0.30705	-0.72578	-0.367205	0.0595609	-0.587136	0.105605	2.12729	0.143032	0.095449	-0.623535	-0.0593725	-1.47246	0.123445	0.353463	1.10112	-4.41748
Tp0483	2.21164	1.45087	0.679414	3.59747	0	0.437544	1.34957	-0.379445	1.27959	0.938194	-2.26429	0.698022	-1.90445	0.440941	0.52419	-0.08038	1.25383	-0.51226	-0.36323	0.207799	0.684448	0.603012	0.357889	-0.34932	1.95872	0.797284	2.14826	-0.481885	2.22477	2.2483	-0.194234	-0.846381	0.125505	-0.42129	0.46552	-1.15317	-1.29781	-2.70689
Tp0486	1.68047	1.06172	-0.613973	-0.559479	0.572902	1.47639	1.15106	0.824459	0.166988	0.376626	2.21316	0.584188	0.489125	-0.73498	0.241931	0.412351	1.93534	0.953415	0.212034	1.56313	0.057075	-0.57061	1.03942	1.57892	0.43141	0.492344	-1.14245	-0.100438	1.71263	1.35729	-0.194234	-1.177	0.862815	0.939904	0.11055	-0.242276	0.484847	0.524075
Tp0515	0.91007	0.789505	0.574234	-0.669568	1.81101	1.1858	0.434678	0.396927	0.389323	-0.654771	0.114826	-0.953068	0.601388	0.442408	-0.77876	0.466443	-0.96602	0.230488	0.940137	0.148397	1.92262	1.55915	0.20395	0.757222	0.43141	3.43475	-0.528431	-1.26003	-1.55463	-6.28719	0.347168	-0.100368	-1.0732	-1.17415	-0.855302	-0.746678	-0.916818	1.75281
Tp0548	2.49257	2.01045	1.86315	0.427433	-0.99503	0.660542	0.376741	0.781675	0.484395	0.160998	-0.875606	-0.506556	-1.15774	0.47301	0.844033	0.522859	2.22432	2.54819	3.49517	4.26529	0.313688	1.13549	2.57629	5.9845	0.196323	2.13489	-1.29284	-0.857743	1.73205	1.68076	-0.146729	-0.715898	-1.17415	-2.00469	-1.20458	0.0213458	-0.75306	-2.52125
Tp0557	1.08397	1.32489	1.45382	0.350987	1.33386	-0.436152	1.47428	0.416973	0.242493	0.573108	1.3158	1.43576	0.623643	0.861468	-0.24265	-0.15256	2.06728	0.629997	0.821623	0.359659	1.17065	1.52406	0.915094	5.02e-05	-0.563026	0.591133	1.48679	-0.74062	1.33159	1.80818	-1.13733	-0.880432	0.798189	-1.54068	1.09222	-0.0914311	-0.39672	-1.20369
Tp0558	2.12642	2.10521	1.32086	1.60534	1.68066	0.151497	1.83025	0.0483617	0.87838	0.84295	-0.241271	-0.888387	-1.49477	0.544376	0.987604	-0.75508	0.779889	0.800459	0.998848	-1.00591	0.635536	1.34782	1.47182	0.267012	0.41081	2.43755	0.567017	-0.990586	1.49791	1.23269	2.1952	0.754564	-1.38643	-1.11397	0.365822	-0.781685	-0.916818	-1.09007
Tp0574	1.88523	2.14057	5.46868	4.55853	10.0012	11.3158	1.7173	1.29257	1.18037	0.5687	2.05712	1.97091	2.14446	2.69727	0.29043	-0.43628	-0.72597	0.409403	1.09371	-0.15217	2.86812	2.74783	0.804711	1.83348	0.886345	1.10584	2.13657	0.56429	1.60828	0.601458	-0.747699	0.783715	-1.392	-0.780564	-0.769889	-0.145969	6.87515	4.20715
Tp0610	1.61809	0.750642	4.38018	4.58731	1.44125	1.22336	1.30897	1.4118	1.68497	1.51134	-0.799975	-0.841772	0.95299	-2.25175	-0.63527	0.693915	1.22366	0.871647	-0.71185	0.283542	1.10375	-0.41511	0.328071	0.444665	0.326913	3.39079	0.266358	-0.576308	0.584467	1.57408	-0.344223	3.4866	-0.7687	-0.351353	0.0381228	-0.887523	-1.49542	0.165656
Tp0620	1.59387	2.04592	2.05748	1.26582	2.40323	2.86744	0.913814	1.62045	-0.0571036	0.145904	2.06052	0.521597	0.187661	-0.52012	0.663814	0.491104	1.6886	0.645467	0.802991	1.77061	0.0699403	1.92385	-0.5562	1.31019	0.12875	-0.183797	0.0766354	0.854226	2.24332	1.13219	-1.52776	-1.06036	-0.352322	0.464547	-0.136142	0.212003	-0.39672	-0.0783854
Tp0621	2.34122	1.67001	0.644798	3.42542	1.81101	0.34456	1.52027	0.484988	0.830323	1.73632	-0.591015	-0.548507	-0.48969	1.21491	0.781167	-1.06009	1.60508	0.612363	-0.11567	1.68236	-0.991852	0.98359	1.76354	1.55298	2.12348	1.34	1.32514	-0.55486	-1.59598	-5.51432	0.503951	0.365233	-0.539257	-1.09314	-0.679896	-0.627236	10.8189	10.7556
Tp0622	1.42498	1.50243	-1.09377	0.538261	-1.41904	-0.0518671	-0.106804	-0.498484	0.477319	-0.353167	-0.398523	0.632333	-0.21447	-0.00543	-1.85437	-0.84996	2.33665	-1.29042	0.670759	-1.08239	-0.79663	-0.48773	-0.45497	-0.31884	-0.563026	0.0595609	-0.653619	-1.94242	2.09729	1.38667	-0.653833	-1.62644	0.50704	-0.134406	-0.752434	-1.17004	0.150973	-2.74544
Tp0624	2.92002	1.83515	-0.965753	0.910244	0.297203	-1.20114	-0.680198	-0.863635	-0.568795	0.5054	1.80227	2.15429	1.46552	1.50582	0.336737	1.03579	-0.45249	0.332303	1.48486	-0.92107	1.79493	0.09114	-0.20434	0.645025	7.21431	-0.742109	-0.96316	0.65201	0.900862	0.917254	-2.01814	-2.08123	-0.494688	-0.32967	0.00143715	1.14622	1.7007	-3.39282
Tp0625	1.75887	2.27063	0.389476	0.87843	-1.13119	1.22336	1.17513	1.36245	0.670647	1.51567	0.933612	-1.61885	0.211977	0.079635	0.537389	-0.28474	1.42798	1.66135	0.506421	0.940137	0.790955	0.572818	2.45092	1.24322	0.989722	1.2486	-1.51386	0.243373	-0.421199	-1.75442	-0.623535	-1.02301	0.995019	0.736971	-0.515063	0.233051	-0.158925	3.49656
Tp0648	2.30035	2.36794	0.574234	0.846244	0.952326	-0.10445	-0.597338	0.463221	1.55928	0.250935	1.34143	1.7875	0.158945	2.31169	0.357027	0.324471	0.063235	0.90951	1.44248	0.748583	1.10161	-1.10931	-1.27883	2.34204	-0.563026	0.0828081	-1.01145	0.577881	0.830933	1.80389	-0.170335	-0.986361	0.28	0.625624	-0.0636363	0.0736024	0.252266	-2.45011
Tp0654	0.0119715	0.595346	1.4014	0.0220154	-1.20114	-1.20114	1.93636	2.1695	0.652119	1.92306	0.865231	0.23126	-0.07468	1.17169	0.221523	0.300825	-0.68562	0.209694	-0.04521	1.49938	0.767041	-2.13589	0.297784	0.297784	0.240511	1.30985	5.21049	0.858809	1.96827	1.63256	2.11724	0.15653	0.111582	0.0489525	-0.474159	1.162	0.66366	1.38687
Tp0663	1.94846	0.605168	0.191414	0.464874	-0.553459	0.391336	0.936197	0.645322	1.09558	1.51025	-1.15534	-1.01464	-0.04947	-1.03971	-0.04627	-0.13564	0.02228	0.243031	1.37884	0.227093	-0.46313	-0.3515	1.16704	0.804711	0.0828081	1.32497	-0.137388	-0.0722534	1.57816	1.37435	-0.915098	0.709994	-0.160766	-1.66048	-0.0697514	-0.723955	-0.793166	1.36734
Tp0684	0.960276	1.32626	8.91638	8.62184	1.26055	0.952326	0.820596	1.78198	0.990617	1.59947	-1.56039	0.264189	1.38254	-0.00861	-0.25148	0.692822	-3.86616	0.206965	1.92887	0.72156	-0.12597	0.664501	0.387251	0.472741	-0.260982	0.667807	-0.664961	0.583286	1.37051	1.14157	-0.684615	0.633335	0.178409	0.181788	-0.384343	0.60707	0.209274	0.350236
Tp0693	1.64384	1.4825	-1.44257	-2.75087	-0.613495	-0.92873	-0.462259	0.495812	1.47727	0.127561	-0.372983	-0.114764	0.638223	1.54134	-0.11589	-1.06009	0.703601	2.28486	-0.60854	1.86522	0.243125	-1.64642	5.39923	-0.57584	-1.06765	-0.999545	-0.782823	-1.65171	-2.76433	-2.0695	-1.52776	-1.30116	-0.0886361	-0.785925	-1.48337	-1.20458	-2.24631	0.445096
Tp0698	1.84817	0.683697	-2.11299	-1.22803	-0.436152	1.37	0.221917	-0.330287	1.59439	0.44136	-1.71686	-0.845981	2.0813	1.00135	0.256663	-0.31229	0.886191	0.358115	1.29595	-0.74791	-1.89486	0.078456	0.13875	0.13875	-2.09013	-0.867966	-1.40412	-0.653619	-0.412591	-0.183969	-2.67793	-1.67775	-0.0102588	-1.89332	-0.775771	-0.492147	-2.21366	-2.90483
Tp0718	2.36017	1.58284	2.23899	-0.112249	0.528315	-0.266694	2.11045	1.43539	0.643801	-0.483166	0.480108	-0.525557	0.675848	1.05108	1.70621	0.746904	0.011175	0.479831	0.735329	-0.09182	0.065664	-0.22146	0.416172	1.73483	1.2486	-0.287174	-0.382866	-0.716974	-0.608148	-0.182797	-1.30116	-0.684615	1.11263	-1.50419	0.760973	-0.900685	1.34768	-0.655089
Tp0727	0.452767	0.662751	-0.253401	-1.09377	-0.92873	-0.613495	1.64241	1.93372	0.734505	0.87488	1.29428	-0.347646	0.300551	1.1043	0.887917	0.685127	0.511747	0.222379	0.301901	-1.14163	-0.04542	-0.76644	1.73483	0.983743	2.30096	0.173973	0.754954	-0.528431	1.53511	0.728009	-0.623535	0.053624	-0.22041	-1.34392	-0.669156	-0.0851923	-2.21366	-1.65271
Tp0728	2.25993	1.6123	-0.112249	-0.843428	-0.92873	0.101664	2.28647	1.81517	0.674729	1.25613	-1.16929	-2.6918	1.54228	-0.91431	-0.23532	1.01743	-2.42218	1.10171	1.68967	0.283542	1.09302	1.38725	1.74924	0.357889	-1.31948	0.326913	0.695466	3.05947	0.408099	0.988728	4.22601	-0.451132	-2.84653	-0.631353	-0.510441	-0.487622	-0.895851	3.73645
Tp0733	1.85281	1.32489	-0.453625	0.574234	-1.73041	1.29738	0.756095	1.15106	0.94984	0.948183	1.05686	3.03965	0.380297	1.21941	0.042915	0.108483	1.84865	2.22217	1.39525	0.688051	0.890374	1.12498	-0.06834	1.8027	-0.621498	3.76431	1.15388	-0.533683	2.64733	1.86854	0.487148	1.64405	1.065	-1.07457	-0.430456	-0.286336	-1.02392	-1.04581
Tp0742	1.55786	1.12075	0.0220154	0.941694	-0.436152	-0.863563	0.217167	0.826389	0.577501	-0.218694	1.44607	0.352311	0.576144	0.062983	0.721714	-0.46801	3.07589	1.60404	0.773286	1.43424	1.10802	0.262019	1.50481	-0.39013	0.903832	0.369165	-0.909621	-1.70383	1.41546	0.73141	-0.423843	2.20904	0.145453	-0.700042	1.13623	-0.249496	1.67429	-2.41516
Tp0750	0.0314008	0.256302	0.609742	0.232183	-1.65015	-0.736479	1.68872	1.31714	1.86036	0.546438	-0.709899	-0.416891	0.610991	-1.06936	0.1487	-1.0116	1.02214	-0.04329	2.43089	-0.11567	-0.50019	0.112043	0.918544	0.416172	0.938495	2.41695	-0.746584	0.0582714	1.82955	2.51815	0.0746502	2.31632	-0.960628	-0.466349	-0.456465	-1.46089	0.992066	-3.39282
Tp0751	1.08822	-0.241348	0.311953	-0.0220154	1.10955	4.03033	0.2992	1.11808	1.76261	1.32655	-0.598805	0.210127	2.12531	1.25527	0.410649	0.044047	0.260803	-0.83967	-1.51551	1.09371	0.560567	1.42911	0.328071	0.297784	-1.06765	1.51458	-0.819864	0.610054	2.16181	2.19968	-0.100368	0.435842	-0.856282	0.568733	-1.16157	-0.581944	1.06882	-2.41516
Tp0768	0.40614	2.45027	2.58686	4.81078	-1.98186	0.871213	2.59694	2.2214	1.89574	1.35249	-1.42633	-0.837567	-1.86289	0.247156	-0.71512	-0.05923	0.203319	1.87179	-1.89182	1.08829	-0.85891	-0.55756	0.20395	-1.90891	-2.29332	-0.477475	0.165548	0.298655	0.00572964	1.29496	-1.62644	-1.89786	-0.392935	-0.508743	-0.658523	-1.10411	6.78544	2.00056
Tp0769	1.94996	1.49508	0.350987	0.780721	0.703618	0.572902	1.53847	1.29257	0.972829	0.734505	-1.79523	-0.548507	-2.41505	-1.84051	0.365507	0.152797	0.216954	-0.34765	-0.57561	0	0.750884	0.967281	3.31201	0.500414	1.32497	1.39937	0.30504	0.497475	0.639225	-0.11702	-0.564334	-1.25888	-1.28099	-0.645245	-0.460861	-0.305238	15.79	16.66
Tp0772	2.15832	2.1556	2.23899	0.389476	2.7189	1.99853	1.6526	1.04023	0.573108	-0.309662	-0.552348	0.311489	1.11213	0.595884	0.829207	-0.44033	2.60036	1.79224	0.227093	0.735329	5.38007	5.33853	2.09029	0.851056	-1.10231	-0.287174	-0.133242	0.196434	0.812814	0.73772	-0.0550984	0.053624	-1.61475	1.46973	-0.469708	0.452369	1.89572	-1.65271
Tp0773	1.29274	1.48687	-1.16008	0.464874	-0.378825	1.33386	-0.0988471	-0.315985	0.187743	0.187743	0.68238	0.81297	-0.10825	1.69512	0.724696	-0.87305	0.592373	0.607389	2.03587	0.659132	-0.34585	1.2386	1.52904	0.23595	2.14627	0.12875	0.939233	-1.212	1.60787	2.1473	0.400861	0.254209	-0.651388	-0.0492893	1.67648	1.21643	-1.346	1.1647
Tp0784	0.982027	1.53766	-1.09377	-0.903911	0.788336	0.952326	0.718301	1.16655	0.971201	-0.0966049	1.86971	1.08233	0.103995	-0.61453	-0.3083	-0.40961	0.706451	2.08663	0.773286	0.69663	-0.85891	0.438887	1.48029	1.13043	2.39621	-0.0839852	-0.8965	-1.43991	1.53964	-0.0807297	-0.0776001	-0.684615	-0.713248	-0.669359	1.69874	-0.56726	2.65298	-2.24631
Tp0785	1.13907	0.849845	0.0653527	1.6298	-0.10445	1.1858	1.25617	0.828318	0.51463	0.601408	1.72395	0.4296	-0.64319	-0.51617	-0.13219	0.620464	1.02137	0.880051	-0.64507	0.695203	0.2085	0.706923	1.30509	0.894927	-0.477475	1.98284	-1.09028	1.34921	1.45916	1.76477	1.12723	1.25593	-0.434857	-0.869276	-0.501256	-0.104018	1.34768	-0.504726
Tp0792	1.53497	0.983912	0.150032	0.232183	0.200687	0.616974	0.862818	4.47578	0.597093	-0.917937	-0.65784	-0.64199	-2.14441	-2.39636	0.698276	-0.05923	-1.38329	-0.01329	-0.12774	-0.69413	-0.08279	0.850383	0.416172	2.02923	-0.313606	-0.108617	2.97249	-0.0883009	0.61839	0.518948	0.882397	-0.653833	0.01631	0.702754	-0.642766	-0.249496	7.92576	6.64812
Tp0821	1.72019	2.02002	0.941694	2.13963	1.44125	-1.89619	0.736265	0.349608	1.96765	1.54349	-1.27349	-0.940026	0.182815	0.65038	-0.99603	-0.92921	1.64723	0.942022	0.148397	0.643509	0.647189	1.20701	0.416172	2.25161	1.45755	0.938495	0.906192	0.361437	2.1167	0.851827	1.58774	0.095449	-0.803895	-1.60325	-0.679896	-0.685306	-2.08649	2.07105
Tp0855	-0.769856	-0.280892	-0.669568	-1.75742	0.871213	-0.799491	0.264325	0.510897	0.248127	-1.17893	-2.29064	-1.67293	-3.59657	0.728618	-0.14136	-0.78479	0.376478	-0.5421	0.847569	1.83899	-0.57061	1.48812	0.708531	-0.34932	1.48621	-0.592114	-0.0484671	0.990778	-1.37768	-0.982216	-1.38863	-0.0108695	0.127431	0.231471	0.081627	-0.0335703	-1.13501	1.67429
Tp0856	1.40208	1.00762	1.7952	3.20092	0.703618	-0.0518671	1.24282	0.954719	0.819403	1.84188	-0.957426	-0.255252	3.94155	3.97417	3.07817	3.20265	1.13723	1.03031	1.12583	2.29278	-0.20084	0.507352	3.13189	3.94175	1.35496	1.74516	0.182777	0.486075	-1.20188	-1.96275	-1.02301	-0.0776001	0.60673	-1.77222	-0.805671	-0.658523	4.38717	0.26646
Tp0858	0.771484	0.645602	-1.44257	-1.84209	-0.799491	1.40579	3.13002	1.56405	-0.40273	-1.14637	3.50697	3.47326	9.97373	9.67685	3.36524	3.38604	4.65825	4.75391	5.69388	5.90032	8.29864	7.59274	3.87167	4.26388	0.851048	1.88513	-0.614517	0.0057533	0.961469	-0.344263	-0.747699	0.503951	0.386083	-0.802091	-0.519706	0.334656	-0.793166	0.820633
Tp0859	1.21246	2.12267	3.66803	1.15232	0.746213	0.101664	0.273666	-0.822618	1.32655	0.624891	-0.148465	-0.424268	-1.127	-0.37049	-0.05662	0.45787	0.011175	-0.10156	-0.48092	0.457821	-0.67935	-0.95749	1.28021	1.28021	1.12205	0.667807	-0.699456	1.9483	1.28846	1.78163	3.86847	1.98244	0.287504	-0.934209	-0.941164	-0.848972	0.363974	-0.0625348
Tp0865	1.72402	2.09162	0.813678	1.86315	0.151497	1.07085	-1.12263	0.834096	0.890561	1.13362	0.24627	-0.540839	0.47301	0.694446	0.349378	1.70008	0.444953	0.326814	2.61201	0.076015	0.926917	-1.18647	2.72014	1.43837	2.3117	1.52867	2.32017	-0.746584	1.42726	1.20941	2.50265	0.61763	-2.19251	-0.566461	-0.94806	-0.586884	-1.15773	-0.344146
Tp0868	0.73727	1.41043	0.232183	2.48168	0.24925	0.24925	0.926892	0.419192	0.943198	0.264887	0.054982	-0.837567	0.518922	-1.80733	-0.32997	-0.0671	-0.12758	0.206054	0.033046	-0.05673	1.6194	0.039746	0.444665	2.48058	6.23417	2.90998	0.725475	0.0839249	1.17317	-0.885801	-0.0776001	-0.318398	-0.804496	0.0183398	-0.123178	0.398102	0.377648	-2.24631
Tp0870	1.47955	1.47578	11.3666	11.2465	0.83	-0.613495	0.0858979	2.05146	1.2052	2.07615	-1.42128	-0.409531	0.457028	1.32792	-0.10757	-0.67694	1.41951	0.514061	-0.36323	-0.06834	2.89609	3.94423	3.3247	2.76298	0.886345	1.90987	-0.137388	0.0619604	1.29452	1.16784	0.633335	0.21573	0.604279	0.704799	-1.15317	-0.0188456	-2.66883	-1.96452
Tp0897	1.82551	1.18449	4.12685	3.45067	0.572902	-0.211842	1.06523	2.74262	0.841154	1.13362	-1.16929	0.557125	1.30532	1.22666	-0.72635	0.580815	-0.01124	1.13503	2.55538	0.043903	1.1604	0.750884	3.38695	2.0661	0.348116	0.326913	1.95068	0.851929	-0.855428	-0.508761	-0.564334	0.56973	-0.825057	-1.74467	0.435222	0.113142	1.07963	0.0613313
Tp0923	1.57412	2.00084	0.350987	-0.613973	1.81101	1.26055	0.645322	-0.0829972	-0.275857	-0.654771	-2.86115	-1.10014	1.21598	-2.75666	0.184894	0.311097	-0.43585	0.48923	1.54423	0.065387	1.06915	0.718035	1.70569	0.708531	0.12875	0.955671	-0.32151	-1.26817	1.01171	0.424164	-0.0108695	6.18621	-0.987386	0.859291	0.407995	-0.165895	1.67429	1.50143
Tp0951	0.787635	-0.170937	-1.36919	-1.36919	0.4832	-1.2724	0.564146	2.06032	1.04568	-0.103915	-2.06095	0.213155	2.34986	0.448266	0.751006	0.091399	0.696633	1.13283	0.628876	-0.80367	1.01568	-0.17044	-1.2618	-0.62453	0.348116	1.89753	-0.889978	2.17764	0.706574	-1.25783	-0.915098	-0.478814	-0.483823	-1.08418	-1.17857	0.151284	-2.94604	0.638761
Tp0954	1.39173	0.207989	0.0220154	-0.559479	0.297203	3.75195	1.06523	2.91552	0.90777	0.438928	-0.787542	1.18671	2.26612	0.943441	-1.02747	-1.24473	1.13503	-0.6812	-1.93116	-0.72977	0.360118	-1.1766	-0.03463	0.267012	1.75817	1.32497	0.757388	0.379821	-0.104316	-0.271507	2.67793	0.754564	-1.21038	0.0240128	-0.392582	-0.487622	3.09072	-0.275457
Tp0965	1.24428	1.39033	-0.559479	0.0220154	-0.553459	-1.20114	1.2545	-0.587927	1.45708	1.16497	-1.26868	0.418267	-1.32349	-0.1744	-0.84746	0.941252	1.51821	-0.88029	-0.80367	-1.54611	-1.10931	-0.90739	2.94859	0.73303	-1.0334	0.173973	0.0948	-1.10502	1.13174	0.274969	2.40553	-0.747699	-0.155467	-1.34237	-0.91401	-1.05717	0.0915118	1.53866
Tp0966	0.46328	0.630329	-0.158499	0.972789	-1.41904	-2.3452	1.02585	0.450082	0.808392	0.491434	0.669285	0.0294458	-1.44054	-2.42445	0.436056	-0.95827	1.49753	-0.0791	1.59945	-0.65931	0.216264	1.08655	-0.34932	1.12779	-1.35732	-0.0113223	-0.819864	-0.108579	1.64022	0.977196	-1.02301	-1.13733	-0.260367	-0.519739	0.977687	0.0185241	-1.93479	-4.41748
Tp0967	1.13754	0.675028	0.350987	-0.253401	-0.378825	-1.20114	2.26651	1.90853	0.308571	0.704954	-0.669779	0.016601	-1.26111	-2.27379	-0.40066	0.456432	0.636321	-1.03975	-0.76627	-0.39181	-0.02254	-0.09705	0.554592	5.39492	0.10587	2.46818	-0.795079	-0.976817	2.47352	1.04462	-0.100368	-0.986361	-0.911284	0.444793	0.081627	-0.990391	-1.22695	-2.24631
Tp0968	0.651601	0.788757	1.23788	0.609742	1.22336	0.101664	0.0908665	-0.447298	1.25482	1.29117	-1.81797	-0.514143	-0.88646	-0.15563	-0.2132	-0.65585	0.896867	0.130747	2.3434	0.506421	0.526351	1.41875	1.12779	0.708531	-0.835985	1.78401	1.79861	-0.349549	1.60625	0.225102	1.92736	-0.0550984	-0.510833	-0.93998	-0.94806	-0.113555	-5.10123	-3.97637
Tp0969	1.18263	-0.804822	0.813678	-2.63376	3.2153	2.08894	2.24523	1.6175	0.278693	2.02779	-0.450222	-1.39117	0.189325	0.999017	0.867596	-0.74347	-0.88852	1.75371	0.742166	0.457821	0.967281	0.632608	3.10371	0.527694	-1.5138	-2.24117	1.11702	-0.746584	-0.410134	0.726064	-1.62644	0.553495	-2.01005	-0.620856	0.476666	-0.00143715	-1.274	-5.18784
Tp0971	0.146366	-0.676608	0.538261	-0.965753	0.788336	0.660542	1.52179	1.18197	0.914591	0.966302	2.71177	2.44741	-2.88954	1.45935	-0.42027	0.041726	1.10396	0.556726	-0.4963	1.24297	1.52728	0.594018	-0.07126	3.3247	-1.17291	-2.51186	1.73069	-1.212	-2.47721	-0.115285	-0.0108695	-1.177	1.14008	0.193015	-0.71277	-0.456465	-0.813422	-1.84734
Tp0993	1.74826	0.631136	-0.0667621	0.150032	0.528315	2.26357	0.0483617	0.694177	0.588421	-0.339965	-0.918409	-1.52374	0.538742	0.707646	0.460737	0.867596	1.60806	0.678394	0.847569	0.537975	1.28855	-0.12111	2.49037	1.20551	-1.47388	0.196323	0.577881	-0.642354	-0.440316	-5.893	-0.146729	-0.535403	0.419499	-0.0576886	-0.927502	-0.0883072	1.30798	1.76998
Tp1016	0.723426	-2.087	0.609742	-0.506043	-0.613495	-0.863563	1.53241	1.85341	0.145904	0.971201	-0.279866	-1.82941	0.306757	2.834	-0.44848	0.612611	1.83903	-0.1167	-0.1399	-0.177	0.196778	0.542001	0.73303	1.12779	0.0124989	-1.28214	0.0171468	0.285811	1.7015	1.62286	0.453096	-1.177	-1.19074	-0.536609	-0.0851923	-1.24026	-1.09007	0.0613313
Tp1031	1.70552	1.33261	-1.36919	-2.20955	-2.6424	0.952326	0.333664	-1.35346	-0.0571036	0.409388	-0.46141	-0.0418473	0.014185	0.800642	1.12807	-0.26795	-0.25294	1.3596	2.67613	1.09371	-1.35386	-0.79663	-0.77847	1.56881	-2.1396	1.35496	0.572458	-0.74062	1.35857	-0.434758	-1.06036	-1.4339	-0.995283	-0.261759	0.153779	-0.380247	-1.70704	-1.04581
Tp1038	2.97567	0.29075	0.311953	0.574234	0.83	-0.553459	1.91651	2.23929	0.98901	-0.558429	-1.77827	-0.498987	0.409933	0.544376	0.213939	0.982923	0.417543	0.263454	0.599178	1.52401	0.783026	0.377598	1.55298	3.27342	0.851048	6.30246	-0.497257	0.0471555	1.16518	0.523513	-0.100368	-0.170335	-0.479698	1.15802	-0.336188	-0.100857	3.20939	2.0633
aRecombinant antigens
bTCL labeled by participant number, time point and origin (PBMC or Skin)
Cells are highlighted grey if MAD above median is ≥2.33
Values are bolded if results were ≥2.33 in both replicates in two, independent assays.
